# Reprogramming human B cells with custom heavy chain antibodies

**DOI:** 10.1101/2023.06.28.546944

**Authors:** Geoffrey L. Rogers, Chun Huang, Atishay Mathur, Xiaoli Huang, Hsu-Yu Chen, Kalya Stanten, Heidy Morales, Chan-Hua Chang, Eric J. Kezirian, Paula M. Cannon

## Abstract

We describe a genome editing strategy to reprogram the immunoglobulin heavy chain (IgH) locus of human B cells to express custom molecules that respond to immunization. These heavy chain antibodies (HCAbs) comprise a custom antigen-recognition domain linked to an Fc domain derived from the IgH locus and can be differentially spliced to express either B cell receptor (BCR) or secreted antibody isoforms. The HCAb editing platform is highly flexible, supporting antigen-binding domains based on both antibody and non-antibody components, and also allowing alterations in the Fc domain. Using HIV Env protein as a model antigen, we show that B cells edited to express anti-Env HCAbs support the regulated expression of both BCRs and antibodies, and respond to Env antigen in a tonsil organoid model of immunization. In this way, human B cells can be reprogrammed to produce customized therapeutic molecules with the potential for *in vivo* amplification.
