## Supplementary Tables 1-6 for "Reprogramming human B cells with custom heavy chain antibodies"

### Sheet: Table S1. gRNA summary.
Guide identity	gRNA sequence (5’-3’)
sg01	AGGCUAGGUGCCCCUAACCC
sg02	UAGCCGGGAUGCGUCCAGGC
sg03	UGCAUAGCCGGGAUGCGUCC
sg04	CUCCGGGUGAAGAGGCAGAC
sg05	UCCGGGUGAAGAGGCAGACG
sg06	ACCCAGGCCCUGCACACAAA
sg12	GAUUGGGAGUUACUGGAAUC
sg16	GCAGAGGCCUCCGGGUGAAG
sg17	GCCCCGUCUGCCUCUUCACC
sgCOR2	CCGUCUGCCUCUUCACCCGG
CH2g1	AUGUGGCCCUCGCACCCCAC

### Sheet: Table S2. Expression plasmids.
Antibody expression plasmids
pVAX-J3	GACTCTTCGCGATGTACGGGCCAGATATACGCGTTGACATTGATTATTGACTAGTTATTAATAGTAATCAATTACGGGGTCATTAGTTCATAGCCCATATATGGAGTTCCGCGTTACATAACTTACGGTAAATGGCCCGCCTGGCTGACCGCCCAACGACCCCCGCCCATTGACGTCAATAATGACGTATGTTCCCATAGTAACGCCAATAGGGACTTTCCATTGACGTCAATGGGTGGACTATTTACGGTAAACTGCCCACTTGGCAGTACATCAAGTGTATCATATGCCAAGTACGCCCCCTATTGACGTCAATGACGGTAAATGGCCCGCCTGGCATTATGCCCAGTACATGACCTTATGGGACTTTCCTACTTGGCAGTACATCTACGTATTAGT…
pVAX-A6	GACTCTTCGCGATGTACGGGCCAGATATACGCGTTGACATTGATTATTGACTAGTTATTAATAGTAATCAATTACGGGGTCATTAGTTCATAGCCCATATATGGAGTTCCGCGTTACATAACTTACGGTAAATGGCCCGCCTGGCTGACCGCCCAACGACCCCCGCCCATTGACGTCAATAATGACGTATGTTCCCATAGTAACGCCAATAGGGACTTTCCATTGACGTCAATGGGTGGACTATTTACGGTAAACTGCCCACTTGGCAGTACATCAAGTGTATCATATGCCAAGTACGCCCCCTATTGACGTCAATGACGGTAAATGGCCCGCCTGGCATTATGCCCAGTACATGACCTTATGGGACTTTCCTACTTGGCAGTACATCTACGTATTAGT…
pVAX-Ofatumumab-FL	GACTCTTCGCGATGTACGGGCCAGATATACGCGTTGACATTGATTATTGACTAGTTATTAATAGTAATCAATTACGGGGTCATTAGTTCATAGCCCATATATGGAGTTCCGCGTTACATAACTTACGGTAAATGGCCCGCCTGGCTGACCGCCCAACGACCCCCGCCCATTGACGTCAATAATGACGTATGTTCCCATAGTAACGCCAATAGGGACTTTCCATTGACGTCAATGGGTGGACTATTTACGGTAAACTGCCCACTTGGCAGTACATCAAGTGTATCATATGCCAAGTACGCCCCCTATTGACGTCAATGACGGTAAATGGCCCGCCTGGCATTATGCCCAGTACATGACCTTATGGGACTTTCCTACTTGGCAGTACATCTACGTATTAGT…
pVAX-Ofatumumab-LC	GACTCTTCGCGATGTACGGGCCAGATATACGCGTTGACATTGATTATTGACTAGTTATTAATAGTAATCAATTACGGGGTCATTAGTTCATAGCCCATATATGGAGTTCCGCGTTACATAACTTACGGTAAATGGCCCGCCTGGCTGACCGCCCAACGACCCCCGCCCATTGACGTCAATAATGACGTATGTTCCCATAGTAACGCCAATAGGGACTTTCCATTGACGTCAATGGGTGGACTATTTACGGTAAACTGCCCACTTGGCAGTACATCAAGTGTATCATATGCCAAGTACGCCCCCTATTGACGTCAATGACGGTAAATGGCCCGCCTGGCATTATGCCCAGTACATGACCTTATGGGACTTTCCTACTTGGCAGTACATCTACGTATTAGT…
Plasmid components
VHH-J3 (with leader)	ATGGAGTTTGGGCTGAGCTGGCTTTTTCTTGTGGCTATTTTAAAAGGTGTCCAGTGTGAGGTGCAGCTGGTGGAGTCTGGGGGAGGCTTGGTACAGGCCGGGGGGTTCCTGAGACTCTCCTGTGAGCTGAGGGGAAGCATCTTTAACCAGTATGCCATGGCCTGGTTCCGCCAGGCTCCAGGGAAGGAGAGGGAGTTCGTCGCCGGCATGGGCGCCGTGCCCCACTACGGCGAGTTCGTGAAGGGCCGGTTCACCATCTCCAGAGACAATGCCAAGAGCACGGTGTATCTGCAAATGAGCAGCCTGAAGCCCGAGGACACGGCCATCTATTTCTGTGCCAGGAGCAAGAGCACCTACATCAGCTACAACAGCAACGGCTACGACTACTGGGGCAGGGGA…
IGHV3-23D*01 leader (for J3)	ATGGAGTTTGGGCTGAGCTGGCTTTTTCTTGTGGCTATTTTAAAAGGTGTCCAGTGT
VHH-A6 (with leader)	ATGGAGTTTTGGCTGAGCTGGGTTTTCCTTGTTGCTATTTTAAAAGGTGTCCAGTGTGATGTGCAGCTGCAGGAGTCTGGAGGAGGCTCGGTGCAGACTGGAGGGTCTCTGAGACTCTCCTGCGTAGCCTCTGAATACACACACGGCTCCTACTGTATGGGCTGGTTCCGCCAGGCTCCAGGAAAGGACCGTGAGGTGGTCGCGACAATTAATAAAAGCGGGGGTAGTTCGAACTATCCCGACTCCGTGAAGGGCCGATTCACGATCTCCCGAGACAACGCCGACAACACGGTGTATCTTCTGATGAACGACCTGAAGCCTGAGGACACGGCCACGTATTATTGTGCGGCAACAGAAACTTGGGGTCCTTACTGCGGCCAGGCAAGCCCTGCGTATTTT…
IGHV3-53*01 leader (for A6)	ATGGAGTTTTGGCTGAGCTGGGTTTTCCTTGTTGCTATTTTAAAAGGTGTCCAGTGT
HCAb IgG1 constant region (no CH1)	GAGCCCAAATCTTGTGACAAAACTCACACATGCCCACCGTGCCCAGCACCTGAACTCCTGGGGGGACCGTCAGTCTTCCTCTTCCCCCCAAAACCCAAGGACACCCTCATGATCTCCCGGACCCCTGAGGTCACATGCGTGGTGGTGGACGTGAGCCACGAAGACCCTGAGGTCAAGTTCAACTGGTACGTGGACGGCGTGGAGGTGCATAATGCCAAGACAAAGCCGCGGGAGGAGCAGTACAACAGCACGTACCGTGTGGTCAGCGTCCTCACCGTCCTGCACCAGGACTGGCTGAATGGCAAGGAGTACAAGTGCAAGGTCTCCAACAAAGCCCTCCCAGCCCCCATCGAGAAAACCATCTCCAAAGCCAAAGGGCAGCCCCGAGAACCACAGGTG…
Ofatumumab-VH (with leader)	ATGGAGTTGGGACTGAGCTGGATTTTCCTTTTGGCTATTTTAAAAGGTGTCCAGTGTGAGGTGCAGCTGGTTGAATCTGGCGGAGGACTGGTGCAGCCTGGCAGATCTCTGAGACTGTCTTGTGCCGCCAGCGGCTTCACCTTCAACGACTATGCCATGCACTGGGTCCGACAGGCCCCTGGCAAAGGACTTGAATGGGTGTCCACCATCAGCTGGAACAGCGGCTCTATCGGCTACGCCGATTCCGTGAAGGGCAGATTCACCATCTCCAGAGACAACGCCAAGAAGTCCCTGTACCTGCAGATGAACAGCCTGAGAGCCGAGGACACAGCCCTGTACTACTGCGCCAAGGACATCCAGTACGGCAACTACTACTACGGCATGGACGTGTGGGGCCAG…
IGHV3-9 leader	ATGGAGTTGGGACTGAGCTGGATTTTCCTTTTGGCTATTTTAAAAGGTGTCCAGTGT
IgG1 constant region (incl. CH1)	GCCTCTACAAAGGGCCCTAGTGTGTTCCCTCTGGCTCCCAGCAGCAAGTCTACATCTGGCGGAACAGCCGCTCTGGGCTGCCTGGTCAAGGATTACTTTCCCGAGCCTGTGACCGTGTCCTGGAATTCTGGCGCTCTGACAAGCGGCGTGCACACCTTTCCAGCTGTGCTGCAAAGCAGCGGCCTGTACTCTCTGAGCAGCGTGGTCACAGTGCCTAGCTCTAGCCTGGGCACCCAGACCTACATCTGCAATGTGAACCACAAGCCTAGCAACACCAAGGTGGACAAGAAGGTGGAGCCCAAATCTTGTGACAAAACTCACACATGCCCACCGTGCCCAGCACCTGAACTCCTGGGGGGACCGTCAGTCTTCCTCTTCCCCCCAAAACCCAAGGACACC…
Ofatumumab-VL (with leader)	ATGGAAGCCCCAGCTCAGCTTCTCTTCCTCCTGCTACTCTGGCTCCCAGATACCACCGGAGAGATCGTGCTGACACAGTCTCCCGCCACACTGTCACTGTCTCCAGGCGAAAGAGCCACACTGAGCTGTAGAGCCAGCCAGAGCGTGTCCTCTTACCTGGCCTGGTATCAGCAGAAGCCTGGACAGGCTCCCCGGCTGCTGATCTACGATGCCAGCAATAGAGCCACAGGCATCCCCGCCAGATTTTCTGGCTCTGGCAGCGGCACCGATTTCACCCTGACCATAAGCAGCCTGGAACCTGAGGACTTCGCCGTGTACTACTGCCAGCAGAGAAGCAACTGGCCCATCACCTTTGGCCAGGGCACCAGACTGGAAATCAAG
IGKV3-11 leader	ATGGAAGCCCCAGCTCAGCTTCTCTTCCTCCTGCTACTCTGGCTCCCAGATACCACCGGA
Igκ constant region	AGAACAGTGGCCGCTCCTAGCGTGTTCATCTTCCCACCTTCCGACGAGCAGCTGAAGTCTGGCACAGCCTCTGTCGTGTGCCTGCTGAACAACTTCTACCCCAGAGAAGCCAAGGTGCAGTGGAAGGTGGACAACGCCCTGCAGAGCGGCAATAGCCAAGAGAGCGTGACCGAGCAGGACAGCAAGGACTCTACCTACAGCCTGAGCAGCACCCTGACACTGAGCAAGGCCGACTACGAGAAGCACAAAGTGTACGCCTGCGAAGTGACCCACCAGGGCCTTTCTAGCCCTGTGACCAAGAGCTTCAACCGGGGCGAATGT
P2A (with GSG spacer)	GGAAGCGGAGCTACTAACTTCAGCCTGCTGAAGCAGGCTGGAGACGTGGAGGAGAACCCTGGACCT
CMV promoter	GACATTGATTATTGACTAGTTATTAATAGTAATCAATTACGGGGTCATTAGTTCATAGCCCATATATGGAGTTCCGCGTTACATAACTTACGGTAAATGGCCCGCCTGGCTGACCGCCCAACGACCCCCGCCCATTGACGTCAATAATGACGTATGTTCCCATAGTAACGCCAATAGGGACTTTCCATTGACGTCAATGGGTGGACTATTTACGGTAAACTGCCCACTTGGCAGTACATCAAGTGTATCATATGCCAAGTACGCCCCCTATTGACGTCAATGACGGTAAATGGCCCGCCTGGCATTATGCCCAGTACATGACCTTATGGGACTTTCCTACTTGGCAGTACATCTACGTATTAGTCATCGCTATTACCATGGTGATGCGGTTTTGGCAGT…
BGH polyadenylation signal (BGHpA)	CTGTGCCTTCTAGTTGCCAGCCATCTGTTGTTTGCCCCTCCCCCGTGCCTTCCTTGACCCTGGAAGGTGCCACTCCCACTGCCCTTTCCTAATAAAATGAGGAAATTGCATCGCATTGTCTGAGTAGGTGTCATTCTATTCTGGGGGGTGGGGTGGGGCAGGACAGCAAGGGGGAGGATTGGGAAGACAATAGCAGGCATGCTGGGGATGCGGTGGGCTCTATGG

### Sheet: Table S3. Homology donors.
Homology donor plasmids
pVAX-sg01-500-GFP	CCAGATATACGCGTTGCCCATCGGTCTTCCCCCTGGCACCCTCCTCCAAGAGCACCTCTGGGGGCACAGCGGCCCTGGGCTGCCTGGTCAAGGACTACTTCCCCGAACCGGTGACGGTGTCGTGGAACTCAGGCGCCCTGACCAGCGGCGTGCACACCTTCCCGGCTGTCCTACAGTCCTCAGGACTCTACTCCCTCAGCAGCGTGGTGACCGTGCCCTCCAGCAGCTTGGGCACCCAGACCTACATCTGCAACGTGAATCACAAGCCCAGCAACACCAAGGTGGACAAGAAAGTTGGTGAGAGGCCAGCACAGGGAGGGAGGGTGTCTGCTGGAAGCCAGGCTCAGCGCTCCTGCCTGGACGCATCCCGGCTATGCAGCCCCAGTCCAGGGCAGCAAG…
pVAX-sg04-500-GFP	CCAGATATACGCGTTAACCTCGCGGACAGTTAAGAACCCAGGGGCCTCTGCGCCCTGGGCCCAGCTCTGTCCCACACCGCGGTCACATGGCACCACCTCTCTTGCAGCCTCCACCAAGGGCCCATCGGTCTTCCCCCTGGCACCCTCCTCCAAGAGCACCTCTGGGGGCACAGCGGCCCTGGGCTGCCTGGTCAAGGACTACTTCCCCGAACCGGTGACGGTGTCGTGGAACTCAGGCGCCCTGACCAGCGGCGTGCACACCTTCCCGGCTGTCCTACAGTCCTCAGGACTCTACTCCCTCAGCAGCGTGGTGACCGTGCCCTCCAGCAGCTTGGGCACCCAGACCTACATCTGCAACGTGAATCACAAGCCCAGCAACACCAAGGTGGACAAGAAAGT…
pVAX-sg05-500-GFP	CCAGATATACGCGTTGAACCTCGCGGACAGTTAAGAACCCAGGGGCCTCTGCGCCCTGGGCCCAGCTCTGTCCCACACCGCGGTCACATGGCACCACCTCTCTTGCAGCCTCCACCAAGGGCCCATCGGTCTTCCCCCTGGCACCCTCCTCCAAGAGCACCTCTGGGGGCACAGCGGCCCTGGGCTGCCTGGTCAAGGACTACTTCCCCGAACCGGTGACGGTGTCGTGGAACTCAGGCGCCCTGACCAGCGGCGTGCACACCTTCCCGGCTGTCCTACAGTCCTCAGGACTCTACTCCCTCAGCAGCGTGGTGACCGTGCCCTCCAGCAGCTTGGGCACCCAGACCTACATCTGCAACGTGAATCACAAGCCCAGCAACACCAAGGTGGACAAGAAAG…
pVAX-sg12-500-GFP	CCAGATATACGCGTTTCCCGGCTGTCCTACAGTCCTCAGGACTCTACTCCCTCAGCAGCGTGGTGACCGTGCCCTCCAGCAGCTTGGGCACCCAGACCTACATCTGCAACGTGAATCACAAGCCCAGCAACACCAAGGTGGACAAGAAAGTTGGTGAGAGGCCAGCACAGGGAGGGAGGGTGTCTGCTGGAAGCCAGGCTCAGCGCTCCTGCCTGGACGCATCCCGGCTATGCAGCCCCAGTCCAGGGCAGCAAGGCAGGCCCCGTCTGCCTCTTCACCCGGAGGCCTCTGCCCGCCCCACTCATGCTCAGGGAGAGGGTCTTCTGGCTTTTTCCCCAGGCTCTGGGCAGGCACAGGCTAGGTGCCCCTAACCCAGGCCCTGCACACAAAGGGGCAGGT…
pVAX-sg16-500-GFP	CCAGATATACGCGTTGGACAGTTAAGAACCCAGGGGCCTCTGCGCCCTGGGCCCAGCTCTGTCCCACACCGCGGTCACATGGCACCACCTCTCTTGCAGCCTCCACCAAGGGCCCATCGGTCTTCCCCCTGGCACCCTCCTCCAAGAGCACCTCTGGGGGCACAGCGGCCCTGGGCTGCCTGGTCAAGGACTACTTCCCCGAACCGGTGACGGTGTCGTGGAACTCAGGCGCCCTGACCAGCGGCGTGCACACCTTCCCGGCTGTCCTACAGTCCTCAGGACTCTACTCCCTCAGCAGCGTGGTGACCGTGCCCTCCAGCAGCTTGGGCACCCAGACCTACATCTGCAACGTGAATCACAAGCCCAGCAACACCAAGGTGGACAAGAAAGTTGGTGAGA…
ITR-sg01-500-GFP	CCTGCAGGCAGCTGCGCGCTCGCTCGCTCACTGAGGCCGCCCGGGCGTCGGGCGACCTTTGGTCGCCCGGCCTCAGTGAGCGAGCGAGCGCGCAGAGAGGGAGTGGCCAACTCCATCACTAGGGGTTCCTGCGGCCGCACGCGTTGCCCATCGGTCTTCCCCCTGGCACCCTCCTCCAAGAGCACCTCTGGGGGCACAGCGGCCCTGGGCTGCCTGGTCAAGGACTACTTCCCCGAACCGGTGACGGTGTCGTGGAACTCAGGCGCCCTGACCAGCGGCGTGCACACCTTCCCGGCTGTCCTACAGTCCTCAGGACTCTACTCCCTCAGCAGCGTGGTGACCGTGCCCTCCAGCAGCTTGGGCACCCAGACCTACATCTGCAACGTGAATCACAAGCCC…
ITR-sg04-500-GFP	CCTGCAGGCAGCTGCGCGCTCGCTCGCTCACTGAGGCCGCCCGGGCGTCGGGCGACCTTTGGTCGCCCGGCCTCAGTGAGCGAGCGAGCGCGCAGAGAGGGAGTGGCCAACTCCATCACTAGGGGTTCCTGCGGCCGCACGCGTTAACCTCGCGGACAGTTAAGAACCCAGGGGCCTCTGCGCCCTGGGCCCAGCTCTGTCCCACACCGCGGTCACATGGCACCACCTCTCTTGCAGCCTCCACCAAGGGCCCATCGGTCTTCCCCCTGGCACCCTCCTCCAAGAGCACCTCTGGGGGCACAGCGGCCCTGGGCTGCCTGGTCAAGGACTACTTCCCCGAACCGGTGACGGTGTCGTGGAACTCAGGCGCCCTGACCAGCGGCGTGCACACCTTCCCGG…
ITR-sg05-500-GFP	CCTGCAGGCAGCTGCGCGCTCGCTCGCTCACTGAGGCCGCCCGGGCGTCGGGCGACCTTTGGTCGCCCGGCCTCAGTGAGCGAGCGAGCGCGCAGAGAGGGAGTGGCCAACTCCATCACTAGGGGTTCCTGCGGCCGCACGCGTTGAACCTCGCGGACAGTTAAGAACCCAGGGGCCTCTGCGCCCTGGGCCCAGCTCTGTCCCACACCGCGGTCACATGGCACCACCTCTCTTGCAGCCTCCACCAAGGGCCCATCGGTCTTCCCCCTGGCACCCTCCTCCAAGAGCACCTCTGGGGGCACAGCGGCCCTGGGCTGCCTGGTCAAGGACTACTTCCCCGAACCGGTGACGGTGTCGTGGAACTCAGGCGCCCTGACCAGCGGCGTGCACACCTTCCCG…
ITR-sg12-500-GFP	CCTGCAGGCAGCTGCGCGCTCGCTCGCTCACTGAGGCCGCCCGGGCGTCGGGCGACCTTTGGTCGCCCGGCCTCAGTGAGCGAGCGAGCGCGCAGAGAGGGAGTGGCCAACTCCATCACTAGGGGTTCCTGCGGCCGCACGCGTTTCCCGGCTGTCCTACAGTCCTCAGGACTCTACTCCCTCAGCAGCGTGGTGACCGTGCCCTCCAGCAGCTTGGGCACCCAGACCTACATCTGCAACGTGAATCACAAGCCCAGCAACACCAAGGTGGACAAGAAAGTTGGTGAGAGGCCAGCACAGGGAGGGAGGGTGTCTGCTGGAAGCCAGGCTCAGCGCTCCTGCCTGGACGCATCCCGGCTATGCAGCCCCAGTCCAGGGCAGCAAGGCAGGCCCCGTCTG…
ITR-sg16-500-GFP	CCTGCAGGCAGCTGCGCGCTCGCTCGCTCACTGAGGCCGCCCGGGCGTCGGGCGACCTTTGGTCGCCCGGCCTCAGTGAGCGAGCGAGCGCGCAGAGAGGGAGTGGCCAACTCCATCACTAGGGGTTCCTGCGGCCGCACGCGTTGGACAGTTAAGAACCCAGGGGCCTCTGCGCCCTGGGCCCAGCTCTGTCCCACACCGCGGTCACATGGCACCACCTCTCTTGCAGCCTCCACCAAGGGCCCATCGGTCTTCCCCCTGGCACCCTCCTCCAAGAGCACCTCTGGGGGCACAGCGGCCCTGGGCTGCCTGGTCAAGGACTACTTCCCCGAACCGGTGACGGTGTCGTGGAACTCAGGCGCCCTGACCAGCGGCGTGCACACCTTCCCGGCTGTCCTA…
ITR-sg05-500-EEK-J3-sd	CCTGCAGGCAGCTGCGCGCTCGCTCGCTCACTGAGGCCGCCCGGGCGTCGGGCGACCTTTGGTCGCCCGGCCTCAGTGAGCGAGCGAGCGCGCAGAGAGGGAGTGGCCAACTCCATCACTAGGGGTTCCTGCGGCCGCACGCGTTGAACCTCGCGGACAGTTAAGAACCCAGGGGCCTCTGCGCCCTGGGCCCAGCTCTGTCCCACACCGCGGTCACATGGCACCACCTCTCTTGCAGCCTCCACCAAGGGCCCATCGGTCTTCCCCCTGGCACCCTCCTCCAAGAGCACCTCTGGGGGCACAGCGGCCCTGGGCTGCCTGGTCAAGGACTACTTCCCCGAACCGGTGACGGTGTCGTGGAACTCAGGCGCCCTGACCAGCGGCGTGCACACCTTCCCG…
ITR-sg05-500-EEK-A6-sd	CCTGCAGGCAGCTGCGCGCTCGCTCGCTCACTGAGGCCGCCCGGGCGTCGGGCGACCTTTGGTCGCCCGGCCTCAGTGAGCGAGCGAGCGCGCAGAGAGGGAGTGGCCAACTCCATCACTAGGGGTTCCTGCGGCCGCACGCGTTGAACCTCGCGGACAGTTAAGAACCCAGGGGCCTCTGCGCCCTGGGCCCAGCTCTGTCCCACACCGCGGTCACATGGCACCACCTCTCTTGCAGCCTCCACCAAGGGCCCATCGGTCTTCCCCCTGGCACCCTCCTCCAAGAGCACCTCTGGGGGCACAGCGGCCCTGGGCTGCCTGGTCAAGGACTACTTCCCCGAACCGGTGACGGTGTCGTGGAACTCAGGCGCCCTGACCAGCGGCGTGCACACCTTCCCG…
ITR-sg05-750-EEK-J3-sd	CCTGCAGGCAGCTGCGCGCTCGCTCGCTCACTGAGGCCGCCCGGGCGTCGGGCGACCTTTGGTCGCCCGGCCTCAGTGAGCGAGCGAGCGCGCAGAGAGGGAGTGGCCAACTCCATCACTAGGGGTTCCTGCGGCCGCACGCGTCTGAGGCCAAGCTAGAGACACTGGACTGTGCTGACTCCCGGCAGGCACAGAGCGCTGACCTGGCTGCCGAGCCCCGCCTCCTAGGCTGCAGGGGTGCCTGCAGAAGGGCACCACAGGGCCACCGGTCCTGCAAGCTTTCTGGGGCAGGCCAGGCCTGACCTTGGCTTTGGGGCAGGGAGGGGGCTAAGGTGAGGCAGGTGGCGCCAGCCAGGTGCACACCCAATGCCCATGAGCCCAGACACTGGACGCTGAACC…
ITR-sg05-750-EEK-PGT121-scFv-HL-sd	CCTGCAGGCAGCTGCGCGCTCGCTCGCTCACTGAGGCCGCCCGGGCGTCGGGCGACCTTTGGTCGCCCGGCCTCAGTGAGCGAGCGAGCGCGCAGAGAGGGAGTGGCCAACTCCATCACTAGGGGTTCCTGCGGCCGCACGCGTCTGAGGCCAAGCTAGAGACACTGGACTGTGCTGACTCCCGGCAGGCACAGAGCGCTGACCTGGCTGCCGAGCCCCGCCTCCTAGGCTGCAGGGGTGCCTGCAGAAGGGCACCACAGGGCCACCGGTCCTGCAAGCTTTCTGGGGCAGGCCAGGCCTGACCTTGGCTTTGGGGCAGGGAGGGGGCTAAGGTGAGGCAGGTGGCGCCAGCCAGGTGCACACCCAATGCCCATGAGCCCAGACACTGGACGCTGAACC…
ITR-sg05-750-EEK-CD4-mD1.22-sd	CCTGCAGGCAGCTGCGCGCTCGCTCGCTCACTGAGGCCGCCCGGGCGTCGGGCGACCTTTGGTCGCCCGGCCTCAGTGAGCGAGCGAGCGCGCAGAGAGGGAGTGGCCAACTCCATCACTAGGGGTTCCTGCGGCCGCACGCGTCTGAGGCCAAGCTAGAGACACTGGACTGTGCTGACTCCCGGCAGGCACAGAGCGCTGACCTGGCTGCCGAGCCCCGCCTCCTAGGCTGCAGGGGTGCCTGCAGAAGGGCACCACAGGGCCACCGGTCCTGCAAGCTTTCTGGGGCAGGCCAGGCCTGACCTTGGCTTTGGGGCAGGGAGGGGGCTAAGGTGAGGCAGGTGGCGCCAGCCAGGTGCACACCCAATGCCCATGAGCCCAGACACTGGACGCTGAACC…
ITR-CH2g1-750-EEK-J3-CH2*-sd	CCTGCAGGCAGCTGCGCGCTCGCTCGCTCACTGAGGCCGCCCGGGCGTCGGGCGACCTTTGGTCGCCCGGCCTCAGTGAGCGAGCGAGCGCGCAGAGAGGGAGTGGCCAACTCCATCACTAGGGGTTCCTGCGGCCGCACGCGACTCATGCTCAGGGAGAGGGTCTTCTGGCTTTTTCCCCAGGCTCTGGGCAGGCACAGGCTAGGTGCCCCTAACCCAGGCCCTGCACACAAAGGGGCAGGTGCTGGGCTCAGACCTGCCAAGAGCCATATCCGGGAGGACCCTGCCCCTGACCTAAGCCCACCCCAAAGGCCAAACTCTCCACTCCCTCAGCTCGGACACCTTCTCTCCTCCCAGATTCCAGTAACTCCCAATCTTCTCTCTGCAGAGCCCAAATCT…
Homology arms
sg01 (500 bp, left)	GCCCATCGGTCTTCCCCCTGGCACCCTCCTCCAAGAGCACCTCTGGGGGCACAGCGGCCCTGGGCTGCCTGGTCAAGGACTACTTCCCCGAACCGGTGACGGTGTCGTGGAACTCAGGCGCCCTGACCAGCGGCGTGCACACCTTCCCGGCTGTCCTACAGTCCTCAGGACTCTACTCCCTCAGCAGCGTGGTGACCGTGCCCTCCAGCAGCTTGGGCACCCAGACCTACATCTGCAACGTGAATCACAAGCCCAGCAACACCAAGGTGGACAAGAAAGTTGGTGAGAGGCCAGCACAGGGAGGGAGGGTGTCTGCTGGAAGCCAGGCTCAGCGCTCCTGCCTGGACGCATCCCGGCTATGCAGCCCCAGTCCAGGGCAGCAAGGCAGGCCCCGTCTGC…
sg01 (500 bp, right)	CCCAGGCCCTGCACACAAAGGGGCAGGTGCTGGGCTCAGACCTGCCAAGAGCCATATCCGGGAGGACCCTGCCCCTGACCTAAGCCCACCCCAAAGGCCAAACTCTCCACTCCCTCAGCTCGGACACCTTCTCTCCTCCCAGATTCCAGTAACTCCCAATCTTCTCTCTGCAGAGCCCAAATCTTGTGACAAAACTCACACATGCCCACCGTGCCCAGGTAAGCCAGCCCAGGCCTCGCCCTCCAGCTCAAGGCGGGACAGGTGCCCTAGAGTAGCCTGCATCCAGGGACAGGCCCCAGCCGGGTGCTGACACGTCCACCTCCATCTCTTCCTCAGCACCTGAACTCCTGGGGGGACCGTCAGTCTTCCTCTTCCCCCCAAAACCCAAGGACACCCTCA…
sg04 (500 bp, left)	AACCTCGCGGACAGTTAAGAACCCAGGGGCCTCTGCGCCCTGGGCCCAGCTCTGTCCCACACCGCGGTCACATGGCACCACCTCTCTTGCAGCCTCCACCAAGGGCCCATCGGTCTTCCCCCTGGCACCCTCCTCCAAGAGCACCTCTGGGGGCACAGCGGCCCTGGGCTGCCTGGTCAAGGACTACTTCCCCGAACCGGTGACGGTGTCGTGGAACTCAGGCGCCCTGACCAGCGGCGTGCACACCTTCCCGGCTGTCCTACAGTCCTCAGGACTCTACTCCCTCAGCAGCGTGGTGACCGTGCCCTCCAGCAGCTTGGGCACCCAGACCTACATCTGCAACGTGAATCACAAGCCCAGCAACACCAAGGTGGACAAGAAAGTTGGTGAGAGGCCAGC…
sg04 (500 bp, right)	TGCCTCTTCACCCGGAGGCCTCTGCCCGCCCCACTCATGCTCAGGGAGAGGGTCTTCTGGCTTTTTCCCCAGGCTCTGGGCAGGCACAGGCTAGGTGCCCCTAACCCAGGCCCTGCACACAAAGGGGCAGGTGCTGGGCTCAGACCTGCCAAGAGCCATATCCGGGAGGACCCTGCCCCTGACCTAAGCCCACCCCAAAGGCCAAACTCTCCACTCCCTCAGCTCGGACACCTTCTCTCCTCCCAGATTCCAGTAACTCCCAATCTTCTCTCTGCAGAGCCCAAATCTTGTGACAAAACTCACACATGCCCACCGTGCCCAGGTAAGCCAGCCCAGGCCTCGCCCTCCAGCTCAAGGCGGGACAGGTGCCCTAGAGTAGCCTGCATCCAGGGACAGGCC…
sg05 (500 bp, left)	TGAACCTCGCGGACAGTTAAGAACCCAGGGGCCTCTGCGCCCTGGGCCCAGCTCTGTCCCACACCGCGGTCACATGGCACCACCTCTCTTGCAGCCTCCACCAAGGGCCCATCGGTCTTCCCCCTGGCACCCTCCTCCAAGAGCACCTCTGGGGGCACAGCGGCCCTGGGCTGCCTGGTCAAGGACTACTTCCCCGAACCGGTGACGGTGTCGTGGAACTCAGGCGCCCTGACCAGCGGCGTGCACACCTTCCCGGCTGTCCTACAGTCCTCAGGACTCTACTCCCTCAGCAGCGTGGTGACCGTGCCCTCCAGCAGCTTGGGCACCCAGACCTACATCTGCAACGTGAATCACAAGCCCAGCAACACCAAGGTGGACAAGAAAGTTGGTGAGAGGCCA…
sg05 (500 bp, right)	CTGCCTCTTCACCCGGAGGCCTCTGCCCGCCCCACTCATGCTCAGGGAGAGGGTCTTCTGGCTTTTTCCCCAGGCTCTGGGCAGGCACAGGCTAGGTGCCCCTAACCCAGGCCCTGCACACAAAGGGGCAGGTGCTGGGCTCAGACCTGCCAAGAGCCATATCCGGGAGGACCCTGCCCCTGACCTAAGCCCACCCCAAAGGCCAAACTCTCCACTCCCTCAGCTCGGACACCTTCTCTCCTCCCAGATTCCAGTAACTCCCAATCTTCTCTCTGCAGAGCCCAAATCTTGTGACAAAACTCACACATGCCCACCGTGCCCAGGTAAGCCAGCCCAGGCCTCGCCCTCCAGCTCAAGGCGGGACAGGTGCCCTAGAGTAGCCTGCATCCAGGGACAGGC…
sg12 (500 bp, left)	TTCCCGGCTGTCCTACAGTCCTCAGGACTCTACTCCCTCAGCAGCGTGGTGACCGTGCCCTCCAGCAGCTTGGGCACCCAGACCTACATCTGCAACGTGAATCACAAGCCCAGCAACACCAAGGTGGACAAGAAAGTTGGTGAGAGGCCAGCACAGGGAGGGAGGGTGTCTGCTGGAAGCCAGGCTCAGCGCTCCTGCCTGGACGCATCCCGGCTATGCAGCCCCAGTCCAGGGCAGCAAGGCAGGCCCCGTCTGCCTCTTCACCCGGAGGCCTCTGCCCGCCCCACTCATGCTCAGGGAGAGGGTCTTCTGGCTTTTTCCCCAGGCTCTGGGCAGGCACAGGCTAGGTGCCCCTAACCCAGGCCCTGCACACAAAGGGGCAGGTGCTGGGCTCAGACC…
sg12 (500 bp, right)	TCCAGTAACTCCCAATCTTCTCTCTGCAGAGCCCAAATCTTGTGACAAAACTCACACATGCCCACCGTGCCCAGGTAAGCCAGCCCAGGCCTCGCCCTCCAGCTCAAGGCGGGACAGGTGCCCTAGAGTAGCCTGCATCCAGGGACAGGCCCCAGCCGGGTGCTGACACGTCCACCTCCATCTCTTCCTCAGCACCTGAACTCCTGGGGGGACCGTCAGTCTTCCTCTTCCCCCCAAAACCCAAGGACACCCTCATGATCTCCCGGACCCCTGAGGTCACATGCGTGGTGGTGGACGTGAGCCACGAAGACCCTGAGGTCAAGTTCAACTGGTACGTGGACGGCGTGGAGGTGCATAATGCCAAGACAAAGCCGCGGGAGGAGCAGTACAACAGCACGT…
sg16 (500 bp, left)	GGACAGTTAAGAACCCAGGGGCCTCTGCGCCCTGGGCCCAGCTCTGTCCCACACCGCGGTCACATGGCACCACCTCTCTTGCAGCCTCCACCAAGGGCCCATCGGTCTTCCCCCTGGCACCCTCCTCCAAGAGCACCTCTGGGGGCACAGCGGCCCTGGGCTGCCTGGTCAAGGACTACTTCCCCGAACCGGTGACGGTGTCGTGGAACTCAGGCGCCCTGACCAGCGGCGTGCACACCTTCCCGGCTGTCCTACAGTCCTCAGGACTCTACTCCCTCAGCAGCGTGGTGACCGTGCCCTCCAGCAGCTTGGGCACCCAGACCTACATCTGCAACGTGAATCACAAGCCCAGCAACACCAAGGTGGACAAGAAAGTTGGTGAGAGGCCAGCACAGGGAG…
sg16 (500 bp, right)	CACCCGGAGGCCTCTGCCCGCCCCACTCATGCTCAGGGAGAGGGTCTTCTGGCTTTTTCCCCAGGCTCTGGGCAGGCACAGGCTAGGTGCCCCTAACCCAGGCCCTGCACACAAAGGGGCAGGTGCTGGGCTCAGACCTGCCAAGAGCCATATCCGGGAGGACCCTGCCCCTGACCTAAGCCCACCCCAAAGGCCAAACTCTCCACTCCCTCAGCTCGGACACCTTCTCTCCTCCCAGATTCCAGTAACTCCCAATCTTCTCTCTGCAGAGCCCAAATCTTGTGACAAAACTCACACATGCCCACCGTGCCCAGGTAAGCCAGCCCAGGCCTCGCCCTCCAGCTCAAGGCGGGACAGGTGCCCTAGAGTAGCCTGCATCCAGGGACAGGCCCCAGCCGG…
sg05 (750 bp, left)	CTGAGGCCAAGCTAGAGACACTGGACTGTGCTGACTCCCGGCAGGCACAGAGCGCTGACCTGGCTGCCGAGCCCCGCCTCCTAGGCTGCAGGGGTGCCTGCAGAAGGGCACCACAGGGCCACCGGTCCTGCAAGCTTTCTGGGGCAGGCCAGGCCTGACCTTGGCTTTGGGGCAGGGAGGGGGCTAAGGTGAGGCAGGTGGCGCCAGCCAGGTGCACACCCAATGCCCATGAGCCCAGACACTGGACGCTGAACCTCGCGGACAGTTAAGAACCCAGGGGCCTCTGCGCCCTGGGCCCAGCTCTGTCCCACACCGCGGTCACATGGCACCACCTCTCTTGCAGCCTCCACCAAGGGCCCATCGGTCTTCCCCCTGGCACCCTCCTCCAAGAGCACCTCT…
sg05 (750 bp, right)	CTGCCTCTTCACCCGGAGGCCTCTGCCCGCCCCACTCATGCTCAGGGAGAGGGTCTTCTGGCTTTTTCCCCAGGCTCTGGGCAGGCACAGGCTAGGTGCCCCTAACCCAGGCCCTGCACACAAAGGGGCAGGTGCTGGGCTCAGACCTGCCAAGAGCCATATCCGGGAGGACCCTGCCCCTGACCTAAGCCCACCCCAAAGGCCAAACTCTCCACTCCCTCAGCTCGGACACCTTCTCTCCTCCCAGATTCCAGTAACTCCCAATCTTCTCTCTGCAGAGCCCAAATCTTGTGACAAAACTCACACATGCCCACCGTGCCCAGGTAAGCCAGCCCAGGCCTCGCCCTCCAGCTCAAGGCGGGACAGGTGCCCTAGAGTAGCCTGCATCCAGGGACAGGC…
CH2g1 (750 bp, left)	ACTCATGCTCAGGGAGAGGGTCTTCTGGCTTTTTCCCCAGGCTCTGGGCAGGCACAGGCTAGGTGCCCCTAACCCAGGCCCTGCACACAAAGGGGCAGGTGCTGGGCTCAGACCTGCCAAGAGCCATATCCGGGAGGACCCTGCCCCTGACCTAAGCCCACCCCAAAGGCCAAACTCTCCACTCCCTCAGCTCGGACACCTTCTCTCCTCCCAGATTCCAGTAACTCCCAATCTTCTCTCTGCAGAGCCCAAATCTTGTGACAAAACTCACACATGCCCACCGTGCCCAGGTAAGCCAGCCCAGGCCTCGCCCTCCAGCTCAAGGCGGGACAGGTGCCCTAGAGTAGCCTGCATCCAGGGACAGGCCCCAGCCGGGTGCTGACACGTCCACCTCCATCT…
CH2g1 (750 bp, right)	GGGTGCGAGGGCCACATGGACAGAGGCCGGCTCGGCCCACCCTCTGCCCTGAGAGTGACCGCTGTACCAACCTCTGTCCCTACAGGGCAGCCCCGAGAACCACAGGTGTACACCCTGCCCCCATCCCGGGATGAGCTGACCAAGAACCAGGTCAGCCTGACCTGCCTGGTCAAAGGCTTCTATCCCAGCGACATCGCCGTGGAGTGGGAGAGCAATGGGCAGCCGGAGAACAACTACAAGACCACGCCTCCCGTGCTGGACTCCGACGGCTCCTTCTTCCTCTACAGCAAGCTCACCGTGGACAAGAGCAGGTGGCAGCAGGGGAACGTCTTCTCATGCTCCGTGATGCATGAGGCTCTGCACAACCACTACACACAGAAGAGCCTCTCCCTGTCTCCG…
Plasmid components
PGK promoter	GGGGTTGGGGTTGCGCCTTTTCCAAGGCAGCCCTGGGTTTGCGCAGGGACGCGGCTGCTCTGGGCGTGGTTCCGGGAAACGCAGCGGCGCCGACCCTGGGTCTCGCACATTCTTCACGTCCGTTCGCAGCGTCACCCGGATCTTCGCCGCTACCCTTGTGGGCCCCCCGGCGACGCTTCCTGCTCCGCCCCTAAGTCGGGAAGGTTCCTTGCGGTTCGCGGCGTGCCGGACGTGACAAACGGAAGCCGCACGTCTCACTAGTACCCTCGCAGACGGACAGCGCCAGGGAGCAATGGCAGCGCGCCGACCGCGATGGGCTGTGGCCAATAGCGGCTGCTCAGCAGGGCGCGCCGAGAGCAGCGGCCGGGAAGGGGCGGTGCGGGAGGCGGGGTGTGGGGC…
eGFP	ATGGTGAGCAAGGGCGAGGAGCTGTTCACCGGGGTGGTGCCCATCCTGGTCGAGCTGGACGGCGACGTAAACGGCCACAAGTTCAGCGTGTCCGGCGAGGGCGAGGGCGATGCCACCTACGGCAAGCTGACCCTGAAGTTCATCTGCACCACCGGCAAGCTGCCCGTGCCCTGGCCCACCCTCGTGACCACCCTGACCTACGGCGTGCAGTGCTTCAGTCGCTACCCCGACCACATGAAGCAGCACGACTTCTTCAAGTCCGCCATGCCCGAAGGCTACGTCCAGGAGCGCACCATCTTCTTCAAGGACGACGGCAACTACAAGACCCGCGCCGAGGTGAAGTTCGAGGGCGACACCCTGGTGAACCGCATCGAGCTGAAGGGCATCGACTTCAAGGAG…
BGH polyadenylation signal (BGHpA)	CTGTGCCTTCTAGTTGCCAGCCATCTGTTGTTTGCCCCTCCCCCGTGCCTTCCTTGACCCTGGAAGGTGCCACTCCCACTGCCCTTTCCTAATAAAATGAGGAAATTGCATCGCATTGTCTGAGTAGGTGTCATTCTATTCTGGGGGGTGGGGTGGGGCAGGACAGCAAGGGGGAGGATTGGGAAGACAATAGCAGGCATGCTGGGGATGCGGTGGGCTCTATGG
Left ITR	CCTGCAGGCAGCTGCGCGCTCGCTCGCTCACTGAGGCCGCCCGGGCGTCGGGCGACCTTTGGTCGCCCGGCCTCAGTGAGCGAGCGAGCGCGCAGAGAGGGAGTGGCCAACTCCATCACTAGGGGTTCCT
Right ITR	AGGAACCCCTAGTGATGGAGTTGGCCACTCCCTCTCTGCGCGCTCGCTCGCTCACTGAGGCCGGGCGACCAAAGGTCGCCCGACGCCCGGGCTTTGCCCGGGCGGCCTCAGTGAGCGAGCGAGCGCGCAGCTGCCTGCAGG
EEK promoter	TAAACCGGTGAGTTTCATGGTTACTTGCCTGAGAAGATTAAAAAAAGTAATGCTACCTTATGAGGGAGAGTCCCAGGGACCAAGATAGCAACTGTCATAGCAACCGTCACACTGCTTTGGTCAAGGAGAAGACCCTTTGGGGAACTGAAAACAGAACCTTGAGCACATCTGTTGCTTTCGCTCCCATCCTCCTCCAACAGGGCTGGGTGGAGCACTCCACACCCTTTCACCGGTCGTACGGCTCAGCCAGAGTAAAAATCACACCCATGACCTGGCCACTGAGGGCTTGATCAATTCACTTTGAATTTGGCATTAAATACCATTAAGGTATATTAACTGATTTTAAAATAAGATATATTCGTGACCATGTTTTTAACTTTCAAAAATGTAGCTGCCAGT…
VHH-J3 (with leader)	ATGGAGTTTGGGCTGAGCTGGCTTTTTCTTGTGGCTATTTTAAAAGGTGTCCAGTGTGAGGTGCAGCTGGTGGAGTCTGGGGGAGGCTTGGTACAGGCCGGGGGGTTCCTGAGACTCTCCTGTGAGCTGAGGGGAAGCATCTTTAACCAGTATGCCATGGCCTGGTTCCGCCAGGCTCCAGGGAAGGAGAGGGAGTTCGTCGCCGGCATGGGCGCCGTGCCCCACTACGGCGAGTTCGTGAAGGGCCGGTTCACCATCTCCAGAGACAATGCCAAGAGCACGGTGTATCTGCAAATGAGCAGCCTGAAGCCCGAGGACACGGCCATCTATTTCTGTGCCAGGAGCAAGAGCACCTACATCAGCTACAACAGCAACGGCTACGACTACTGGGGCAGGGGA…
VHH-J3	GAGGTGCAGCTGGTGGAGTCTGGGGGAGGCTTGGTACAGGCCGGGGGGTTCCTGAGACTCTCCTGTGAGCTGAGGGGAAGCATCTTTAACCAGTATGCCATGGCCTGGTTCCGCCAGGCTCCAGGGAAGGAGAGGGAGTTCGTCGCCGGCATGGGCGCCGTGCCCCACTACGGCGAGTTCGTGAAGGGCCGGTTCACCATCTCCAGAGACAATGCCAAGAGCACGGTGTATCTGCAAATGAGCAGCCTGAAGCCCGAGGACACGGCCATCTATTTCTGTGCCAGGAGCAAGAGCACCTACATCAGCTACAACAGCAACGGCTACGACTACTGGGGCAGGGGAACCCAGGTCACCGTCTCCTCA
IGHV3-23D*01 leader (for J3)	ATGGAGTTTGGGCTGAGCTGGCTTTTTCTTGTGGCTATTTTAAAAGGTGTCCAGTGT
VHH-A6 (with leader)	ATGGAGTTTTGGCTGAGCTGGGTTTTCCTTGTTGCTATTTTAAAAGGTGTCCAGTGTGATGTGCAGCTGCAGGAGTCTGGAGGAGGCTCGGTGCAGACTGGAGGGTCTCTGAGACTCTCCTGCGTAGCCTCTGAATACACACACGGCTCCTACTGTATGGGCTGGTTCCGCCAGGCTCCAGGAAAGGACCGTGAGGTGGTCGCGACAATTAATAAAAGCGGGGGTAGTTCGAACTATCCCGACTCCGTGAAGGGCCGATTCACGATCTCCCGAGACAACGCCGACAACACGGTGTATCTTCTGATGAACGACCTGAAGCCTGAGGACACGGCCACGTATTATTGTGCGGCAACAGAAACTTGGGGTCCTTACTGCGGCCAGGCAAGCCCTGCGTATTTT…
VHH-A6	GATGTGCAGCTGCAGGAGTCTGGAGGAGGCTCGGTGCAGACTGGAGGGTCTCTGAGACTCTCCTGCGTAGCCTCTGAATACACACACGGCTCCTACTGTATGGGCTGGTTCCGCCAGGCTCCAGGAAAGGACCGTGAGGTGGTCGCGACAATTAATAAAAGCGGGGGTAGTTCGAACTATCCCGACTCCGTGAAGGGCCGATTCACGATCTCCCGAGACAACGCCGACAACACGGTGTATCTTCTGATGAACGACCTGAAGCCTGAGGACACGGCCACGTATTATTGTGCGGCAACAGAAACTTGGGGTCCTTACTGCGGCCAGGCAAGCCCTGCGTATTTTCCTTACTGGGGCCAGGGGACCCAGGTCACCGTCTCCTCA
IGHV3-53*01 leader (for A6)	ATGGAGTTTTGGCTGAGCTGGGTTTTCCTTGTTGCTATTTTAAAAGGTGTCCAGTGT
PGT121-scFv-HL (with leader)	ATGGAGTTTGGGCTGAGCTGGCTTTTTCTTGTGGCTATTTTAAAAGGTGTCCAGTGTCAGATGCAGTTACAGGAGTCGGGCCCCGGACTGGTGAAGCCTTCGGAAACCCTGTCCCTCACGTGCAGTGTGTCTGGTGCCTCCATAAGTGACAGTTACTGGAGCTGGATCCGGCGGTCCCCAGGGAAGGGACTTGAGTGGATTGGGTATGTCCACAAAAGCGGCGACACAAATTACAGCCCCTCCCTCAAGAGTCGAGTCAACTTGTCGTTAGACACGTCCAAAAATCAGGTGTCCCTGAGCCTTGTGGCCGCGACCGCTGCGGACTCGGGCAAATATTATTGCGCGAGAACACTGCACGGGAGGAGAATTTATGGAATCGTTGCCTTCAATGAGTGGTTC…
IGHV3-23D*01 leader	ATGGAGTTTGGGCTGAGCTGGCTTTTTCTTGTGGCTATTTTAAAAGGTGTCCAGTGT
PGT121 heavy chain	CAGATGCAGTTACAGGAGTCGGGCCCCGGACTGGTGAAGCCTTCGGAAACCCTGTCCCTCACGTGCAGTGTGTCTGGTGCCTCCATAAGTGACAGTTACTGGAGCTGGATCCGGCGGTCCCCAGGGAAGGGACTTGAGTGGATTGGGTATGTCCACAAAAGCGGCGACACAAATTACAGCCCCTCCCTCAAGAGTCGAGTCAACTTGTCGTTAGACACGTCCAAAAATCAGGTGTCCCTGAGCCTTGTGGCCGCGACCGCTGCGGACTCGGGCAAATATTATTGCGCGAGAACACTGCACGGGAGGAGAATTTATGGAATCGTTGCCTTCAATGAGTGGTTCACCTACTTCTACATGGACGTCTGGGGCAATGGGACTCAGGTCACCGTCTCCTCA
(G4S)3 linker	GGTGGAGGCGGTTCAGGCGGAGGTGGCTCTGGCGGTGGCGGATCG
PGT121 light chain	TCCGATATATCTGTGGCCCCAGGAGAGACGGCCAGGATTTCCTGTGGGGAAAAGAGCCTTGGAAGTAGAGCTGTACAATGGTATCAACACAGGGCCGGCCAGGCCCCCTCTTTAATCATATATAATAATCAGGACCGGCCCTCAGGGATCCCTGAGCGATTCTCTGGCTCCCCTGACTCCCCTTTTGGGACCACGGCCACCCTGACCATCACCAGTGTCGAAGCCGGGGATGAGGCCGACTATTACTGTCATATATGGGATAGTAGAGTTCCCACCAAATGGGTCTTCGGCGGAGGGACCACGCTGACCGTGTTA
CD4-mD1.22 (with leader)	ATGGAGTTTGGGCTGAGCTGGCTTTTTCTTGTGGCTATTTTAAAAGGTGTCCAGTGTAAGAAAGTCGTGTACGGAAAGAAGGGAGACACTGTGGAGCTGACCTGTACCGCAAGCCAGAAGAAGAACATCCAGTTCCACTGGAAGAACTCCAACCAAATCAAGATCCTGGGGAACCAGGGTTCCTTCCTGACTAAGGGACCCTCAAAGCTGAACGACCGCGTGGATAGCAGACGCTCCCTGTGGGACCAGGGAAACTTCCCGCTTATCATTAAGAACCTCAAACCTGAGGACTCGGATACCTACATCTGCGAAGTGGAGGACCAGAAGGAGGAGGTGCAGCTGGTGGTGGTGGGA
IGHV3-23D*01 leader	ATGGAGTTTGGGCTGAGCTGGCTTTTTCTTGTGGCTATTTTAAAAGGTGTCCAGTGT
CD4-mD1.22	AAGAAAGTCGTGTACGGAAAGAAGGGAGACACTGTGGAGCTGACCTGTACCGCAAGCCAGAAGAAGAACATCCAGTTCCACTGGAAGAACTCCAACCAAATCAAGATCCTGGGGAACCAGGGTTCCTTCCTGACTAAGGGACCCTCAAAGCTGAACGACCGCGTGGATAGCAGACGCTCCCTGTGGGACCAGGGAAACTTCCCGCTTATCATTAAGAACCTCAAACCTGAGGACTCGGATACCTACATCTGCGAAGTGGAGGACCAGAAGGAGGAGGTGCAGCTGGTGGTGGTGGGA
Splice donor signal	GGT^GAGAG		^splice site. Bold G = Additional upstream G added to put in frame with downstream exon.
Hinge exon codon optimized	GAGCCGAAGAGCTGTGACAAAACACATACATGCCCCCCCTGCCCCG
CH2 exon codon optimized	CGCCCGAGCTGCTTGGCGGTCCAAGCGTGTTCCTGTTCCCCCCCAAGCCCAAGGACACCCTGATGATCAGCAGAACCCCCGAGGTGACCTGCGTGGTGGTGGACGTGAGCCACGAGGACCCCGAGGTGAAGTTCAACTGGTACGTGGACGGCGTGGAGGTGCACAACGCCAAGACCAAGCCTAGAGAGGAGCAGTACAACAGCACCTACAGAGTGGTGAGCGTGCTGACCGTGCTGCACCAAGACTGGCTGAACGGCAAGGAGTACAAGTGCAAGGTGTCCAACAAGGCCCTGCCCGCCCCCATCGAGAAGACCATCAGCAAGGCCAAAG

### Sheet: Table S4. AAV vectors.
Name	AAV serotype	Genome plasmid	Source	Titer (vg/mL)
AAV6-sg01-500-PGK-GFP	AAV6	ITR-sg01-500-GFP	In-house	10500000000000
AAV6-sg04-500-PGK-GFP	AAV6	ITR-sg04-500-GFP	In-house	12200000000000
AAV6-sg05-500-PGK-GFP	AAV6	ITR-sg05-500-GFP	In-house	9670000000000
AAV6-sg12-500-PGK-GFP	AAV6	ITR-sg12-500-GFP	In-house	5940000000000
AAV6-sg16-500-PGK-GFP	AAV6	ITR-sg16-500-GFP	In-house	2900000000000
AAV6-sg05-750-EEK-J3-sd	AAV6	ITR-sg05-750-EEK-J3-sd	Vigene Biosciences	69400000000000
AAV6-sg05-750-EEK-CD4-mD1.22-sd	AAV6	ITR-sg05-750-EEK-CD4-mD1.22-sd	Vigene Biosciences	20600000000000
AAV6-sg05-750-EEK-PGT121-scFv-HL-sd	AAV6	ITR-sg05-750-EEK-PGT121-scFv-HL-sd	Vigene Biosciences	31000000000000
AAV6-CH2g1-750-EEK-J3-CH2*-sd	AAV6	ITR-CH2g1-750-EEK-J3-CH2*-sd	Vector Biolabs	2000000000000

### Sheet: Table S5. Primers.
AAV titration
AAV ITR-Forward	GAACCCCTAGTGATGGAGTT
AAV ITR-Reverse	CGGCCTCAGTGAGCGA
AAV ITR-Probe	5’-FAM-CACTCCCTCTCTGCGCGCTCG-Tamra-3’
ICE
Locus	Primer name	Primer sequence	PCR product length
IGHG1	IGHG1-F1	CCTGGCACCCTCCTCCAA	1081 bp
	IGHG1-R2	CGTACCAGTTGAACTTGACCTCA
IGHG2	IGHG2-ICE-F1	TCGTGGAACTCAGGCGCT	922 bp
	IGHG2-ICE-R1	TGTTGAACTGCTCCTCCCGT
IGHG3	IGHG3-ICE-F5	CCTGCCTGGACCCTCGT	1603 bp
	IGHG3-ICE-R1	CTCAGGGGTCCGGGAAATCATA
IGHG4	IGHG4-ICE-F1	ACCTCCGAGAGCACAGCC	868 bp
	IGHG4-ICE-R2	GGGTCCGGGAGATCATGAGA
IGHGP	IGHGP-ICE-F2	CCCTCCTCCAGGAGCGT	1046 bp
	IGHGP-ICE-R2	GTGAGGACGCTGACCACAT
Sequencing	IGHG-UniSeq-F2	ACCTTCCCGGCTGTCCTA
In-out (dd)PCR
IGHG1-HA-Fwd2	GTCAGGGGCTTCAGGGGG
IO-EEK-In-6	GACAGTTGCTATCTTGGTCCCTG
IGHG1-F1	CCTGGCACCCTCCTCCAA
sg05-P1	ACCCACGAGAAGCCATCTGAGAAC
RT-PCR
J3-RT-F2	AGGAGCAAGAGCACCTACATC
IGHG1-Sec-RT-R2	ACTCATTTACCCGGAGACAGG
IGHG1-MemEx-RT-R1	AGCACACGCTTAACAGGAAGA
sg05 activity by NGS
Locus	Primer name	Primer sequence	PCR product length		Fwd Barcodes	Rev Barcodes
IGHG1	IGHG1-F1	CCTGGCACCCTCCTCCAA	650 bp		ATCGATT	GTGATCT
	IGHG1-LD-R1	GAGAAGATTGGGAGTTACTGGA			CAGTCAA	TATCAGA
IGHG2	IGHG2-ICE-F2	CGTGCCCTCCAGCAACTTC	505 bp		GCTAGCC	ACAGCTC
	IGHG2-LD-R1	GTGGGCACTCGACACAAC			TGACTGG	ACGGTCT
IGHG3	IGHG3-ICE-F5	CCTGCCTGGACCCTCGT	747 bp		CAATTGC	CGTTAGA
	IGHG3-AEZ-R1	GAGAAGGTATCTGAGCTGAGTGAGTA			GCCAATG	GTAACTC
IGHG4	IGHG4-ICE-F2	CAGCAGCTTGGGCACGA	491 bp		TGGCCAT	TACCGAG
	IGHG4-LD-R2	CATGGGGGACCATATTTGGA			ATTGGCA	TACGTTC
IGHGP	IGHGP-ICE-F3	TCAGGGGCCCTGACCAGAA	623 bp		CGATGTA	ACGTAAG
	IGHGP-LD-R2	CTGGGCTGGCTTACTTGCA			GTCATAC	CGTACCT
					TAGCACG	CTACTCG
AEZ-IGHG1-Fwd	ACACTCTTTCCCTACACGACGCTCTTCCGATCT[nnnnnnn]ggagggtgtctgctggaag				ACTGCGT	GACGAGT
AEZ-IGHG1-Rev	GACTGGAGTTCAGACGTGTGCTCTTCCGATCT[nnnnnnn]ttaggtcaggggcagggtc				GGTATCG	TCGTCTA
Legend:	PARTIAL ILLUMINA ADAPTERS				TTACAGT	AGTAGAC
	[barcode]				AACGCTA	GGAGTAC
	anneals to genomic DNA				CCGTGAC	TTCTACG
Somatic hypermutation
EEK-End-Fwd	CCTGCTCATTTGCATGTTCC
IGHG1-HA-Rev1	GGTTGGTACAGCGGTCACTCT
AEZ-J3-Fwd	ACACTCTTTCCCTACACGACGCTCTTCCGATCTGGCTATTTTAAAAGGTGTCCAGTGT
AEZ-A6-Fwd	ACACTCTTTCCCTACACGACGCTCTTCCGATCTTGCTATTTTAAAAGGTGTCCAGTGT
AEZ-VHHsd-Rev	GACTGGAGTTCAGACGTGTGCTCTTCCGATCTAGGCAGCTCGAGCTCTCAC
PGK-Seq-Fwd	TAGTGTGGGCCCTGTTCCT
IGHG1-HA-Rev1	GGTTGGTACAGCGGTCACTCT
AEZ-GFP-Fwd	ACACTCTTTCCCTACACGACGCTCTTCCGATCTGATCCACCGGTCGCCACC
AEZ-GFP-400-Rev	GACTGGAGTTCAGACGTGTGCTCTTCCGATCTCCCCAGGATGTTGCCGT

### Sheet: Table S6. Antibodies.
Edited cell lines
Target	Clone	Fluorochrome	Vendor	Catalog Number
IgG-Fc	M1310G05	PE	Biolegend	410708
His tag	GG11-8F3.5.1	APC	Miltenyi	130-119-782
Primary B cells
Target	Clone	Fluorochrome	Vendor	Catalog Number
IgM	G20-127	BV 421	BD	562618
IgD	IA6-2	PE-Cy7	BD	561314
CD27	M-T271	BV 510	Biolegend	356420
CD38	HIT2	PerCP-eFluor 710	Thermo Fisher	46-0389-42
CD138	MI15	FITC	Biolegend	356508
IgG-Fc	M1310G05	PE	Biolegend	410708
His tag	GG11-8F3.5.1	APC	Miltenyi	130-119-782
Fixable viability dye	-	Near-IR	Thermo Fisher	L34976
Tonsil organoid B cells
Target	Clone	Fluorochrome	Vendor	Catalog Number
VHH	96A3F5	iFluor 647	Genscript	A01994
His	GG11-8F3.5.1	PE	MIltenyi	130-120-718
IgG	M1310G05	BV421	Biolegend	410704
IgM	G20-127	FITC	BD	555782
IgD	IA6-2	PE-Cy7	BD	561314
CD38	HIT2	PerCP-eF 710	Thermo Fisher	46-0389-42
CD27	O323	BV510	Biolegend	302836
CD138	MI15	BV711	Biolegend	356522
CD3	UCHT1	PE-eFluor 610	Thermo Fisher	61-0038-42
CD19	SJ25C1	SuperBright 600	Thermo Fisher	63-0198-42
Fixable viability dye	-	Near-IR	Thermo Fisher	L34976
